# Integrated sample inactivation, amplification, and Cas13-based detection of SARS-CoV-2

**DOI:** 10.1101/2020.05.28.119131

**Authors:** Jon Arizti-Sanz, Catherine A. Freije, Alexandra C. Stanton, Chloe K. Boehm, Brittany A. Petros, Sameed Siddiqui, Bennett M. Shaw, Gordon Adams, Tinna-Solveig F. Kosoko-Thoroddsen, Molly E. Kemball, Robin Gross, Loni Wronka, Katie Caviness, Lisa E. Hensley, Nicholas H. Bergman, Bronwyn L. MacInnis, Jacob E. Lemieux, Pardis C. Sabeti, Cameron Myhrvold

## Abstract

The COVID-19 pandemic has highlighted that new diagnostic technologies are essential for controlling disease transmission. Here, we develop SHINE (SHERLOCK and HUDSON Integration to Navigate Epidemics), a sensitive and specific integrated diagnostic tool that can detect SARS-CoV-2 RNA from unextracted samples. We combine the steps of SHERLOCK into a single-step reaction and optimize HUDSON to accelerate viral inactivation in nasopharyngeal swabs and saliva. SHINE’s results can be visualized with an in-tube fluorescent readout — reducing contamination risk as amplification reaction tubes remain sealed — and interpreted by a companion smartphone application. We validate SHINE on 50 nasopharyngeal patient samples, demonstrating 90% sensitivity and 100% specificity compared to RT-PCR with a sample-to-answer time of 50 minutes. SHINE has the potential to be used outside of hospitals and clinical laboratories, greatly enhancing diagnostic capabilities.
