## Supplementary table 5 for "Integrated sample inactivation, amplification, and Cas13-based detection of SARS-CoV-2"

### Sheet: Sheet1
Table S5. Detailed reaction conditions for optimization experiments.
Notably, experiments in Figures 1C, 1D, 2E, and S1 use the two-step assay, the experiment in Figure 1D uses the original one-step assay, experiments in Figures 2E, 2F, 2G, and S4 use the optimized one-step assay, and experiments in Figures 3C, 3D, 3F, 3G, S6, S7, S8, S9, and S10 use SHINE, all described in Methods. MgCl2 = magnesium chloride. MgOAc = magnesium acetate.
Figure	Buffer	RPA Primer	Magnesium Cofactor	Reverse Transcriptase	Fluorescent Reporter	RNase H	HUDSON
2A	20 mM HEPES pH 6.8 with 60 mM NaCl, 5% PEG, and 5 μM DTT	320 nM	5 mM MgCl2, 17 mM MgOAc	4 U/μL RevertAid	136 nM RNaseAlert substrate v2	0 or 0.05 U/μL
2B	20 mM HEPES pH 6.8, 7.3, or 8.0 with 20, 60, or 100 mM NaCl or KCl	120 nM or 320 nM	5 mM MgCl2, 17 mM MgOAc	4 U/μL RevertAid or SuperScript IV	136 nM RNaseAlert substrate v2 or polyU FAM	0.1 U/μL
2C	20 mM HEPES pH 6.8 with 60 mM NaCl, 5% PEG, and 5 μM DTT	120 or 320 nM	5 mM MgCl2, 17 mM MgOAc	4 U/μL RevertAid	136 nM RNaseAlert substrate v2	0.1 U/μL
2D (left)	20 mM HEPES pH 8.0 with 60 mM KCl and 5% PEG	120 nM	14 mM MgOAc	2 U/μL SuperScript IV	136 nM RNaseAlert substrate v2 or polyU FAM	0.1 U/μL
2D (right)	20 mM HEPES pH 8.0 with 60 mM NaCl and 5% PEG	120 nM	5 mM MgCl2, 17 mM MgOAc	4.2 U/μL SuperScript IV	136 nM RNaseAlert substrate v2	0.1 U/μL
3B	UTM, saliva, or PBS +/- 100 mM TCEP and 1 mM EDTA				200 mM RNaseAlert substrate v2 added after heating		0 or 8 U/μL RNase inhibitor, 5 min heating at 40 ˚C
S2A	20 mM HEPES pH 8.0 with 60 mM KCl and 5% PEG	320 nM	5 mM MgCl2, 17 mM MgOAc	4 U/μL RevertAid	136 nM RNaseAlert substrate v2	0.1 U/μL
S2B	20 mM HEPES pH 6.8 with 60 mM NaCl, 5% PEG, and 5 μM DTT	320 nM	5 mM MgCl2, 17 mM MgOAc	4 U/μL RevertAid	136 nM RNaseAlert substrate v2	0.1 U/μL
S2C	20 mM HEPES pH 6.8 with 60 mM NaCl, 5% PEG, and 5 μM DTT	320 nM	5 mM MgCl2, 17 mM MgOAc	4 U/μL RevertAid	136 nM RNaseAlert substrate v2	0.1, 1, or 1.5 U/μL
S2D	20 mM HEPES pH 8.0 with 60 mM KCl and 5% PEG	120 or 150 nM	11.7, 14, 23.4, or 35.1 mM MgOAc	2 U/μL SuperScript IV	125 nM polyU FAM	0.1 U/μL
S2E	20 mM HEPES pH 8.0 with 60 mM KCl and 5% PEG	90, 120, 240, 320, or 480 nM	5 mM MgCl2, 17 mM MgOAc	4 U/μL RevertAid	136 nM RNaseAlert substrate v2	0.1 U/μL
S3A	20 mM HEPES pH 8.0 with 60 mM KCl and 5% PEG	120 nM	14 mM MgOAc	2 U/μL SuperScript IV	136 nM RNaseAlert substrate v2 or 7U, 6U, 4U, or 2U FAM	0.1 U/μL
S3B	20 mM HEPES pH 8.0 with 60 mM KCl and 5% PEG	120 nM	14 mM MgOAc	2 U/μL SuperScript IV	136 nM RNaseAlert substrate v2 or 7U, 6U, 4U, or 2U FAM	0.1 U/μL
S5A	100 mM TCEP and 1 mM EDTA				200 mM RNaseAlert substrate v2 added after heating		4 U/μL RNase inhibitor, 20 min heating at 50 ˚C
S5B	100 mM TCEP and 1 mM EDTA				200 mM RNaseAlert substrate v2 added after heating		4 U/μL RNase inhibitor, 5 min heating at 50 ˚C
S5C	100 mM TCEP and 1 mM EDTA				200 mM RNaseAlert substrate v2 added after heating		4, 2, 1, 0.8, 0.4, 0.2 U/μL RNase inhibitor, 5 min heating at 50 ˚C
